# An LTR retrotransposon in the promoter of a *PsMYB10.2* gene associated with the regulation of fruit flesh color in Japanese plum

**DOI:** 10.1101/2022.01.26.477575

**Authors:** Arnau Fiol, Sergio García, Christian Dujak, Igor Pacheco, Rodrigo Infante, Maria José Aranzana

## Abstract

Japanese plums exhibit wide diversity of fruit coloration. The red to black hues are caused by the accumulation of anthocyanins, while their absence results in yellow, orange or green fruits. In *Prunus, MYB10* genes are determinants for anthocyanin accumulation. In peach, QTLs for red plant organ traits map in an LG3 region with three *MYB10* copies (*PpMYB10*.*1, PpMYB10*.*2* and *PpMYB10*.*3*). In Japanese plum the gene copy number in this region differs with respect to peach, with at least three copies of *PsMYB10*.*1*. Polymorphisms in one of these copies correlate with fruit skin color. The objective of this study was to determine a possible role of LG3-*PsMYB10* genes in the natural variability of the flesh color trait and to develop a molecular marker for marker-assisted selection (MAS). We explored LG3-*PsMYB10* variability, including the analysis of long-range sequences obtained in previous studies through CRISPR-Cas9 enrichment sequencing. We found that the *PsMYB10*.*2* gene was only expressed in red flesh fruits. Its role in promoting anthocyanin biosynthesis was validated by transient overexpression in Japanese plum fruits. The analysis of long-range sequences identified an LTR retrotransposon in the promoter of the expressed *PsMYB10*.*2* gene that explained the trait in 93.1% of the 145 individuals analyzed. We hypothesize that the LTR retrotransposon may promote the *PsMYB10*.*2* expression and activate the anthocyanin biosynthesis pathway. We provide a molecular marker for the red flesh trait which, together with that for skin color, will serve for the early selection of fruit color in breeding programs.
