## Supplementary Data 1 for "An LTR retrotransposon in the promoter of a *PsMYB10.2* gene associated with the regulation of fruit flesh color in Japanese plum"

### Sheet: Plant material
Breeding line collection (103 selections)
Breedling lines	MYB10F2/MYB10NR2 Allele size (bp)												MYB10F2/MYB10NR4	Haplotype combination		Fruit color		(LTR_F/i/R)
	350	356	443	454	462	466	470	473	477	492	495	other	a467			Skin	Flesh	150 bp	300 bp
C01	1	1	0	1	0	1	1	0	1	1	0		0	H1	H5	red	yellow		x
C02	0	0	1	0	1	1	1	0	0	1	0		1	H2	H4	green	yellow		x
C03	1	1	0	1	0	1	0	0	0	1	0		0	H1	H1	black	yellow		x
C04	1	1	0	1	0	1	1	0	0	1	0		0	H1	H2	purple	yellow	x	x
C05	1	1	0	1	1	1	0	1	0	1	1		0	H1	H3	purple	yellow		x
C06	0	1	0	0	1	1	0	1	0	0	1		0	H3	H3	red	yellow		x
C07	1	1	0	1	0	1	1	0	0	1	0		0	H1	H2	purple	red	x	x
C08	1	1	0	1	0	1	1	0	0	1	0		0	H1	H2	black	red	x	x
C09	1	1	0	1	0	1	1	0	1	1	0		0	H1	H5	purple	yellow		x
C10	1	1	0	1	0	1	1	0	0	1	0		1	H1	H2	black	white		x
C11	0	1	0	0	1	1	0	1	1	0	1		1	H3	H6	red	yellow		x
C12	0	0	1	0	1	1	1	0	0	0	0		0	H4	H4	yellow	yellow		x
C13	0	0	1	1	1	1	1	0	0	1	0	243	0	H4	H9	yellow	yellow		x
C14	0	1	1	0	1	1	1	1	0	0	1		0	H3	H4	purple	yellow		x
C15	0	0	1	0	1	1	1	0	1	0	0		1	H4	H6	yellow-green	yellow		x
C16	0	0	0	0	0	1	1	0	1	1	0		0	H2	H5	mottled	red	x	x
C17	1	1	0	1	0	1	0	0	0	1	0		0	H1	H1	black	yellow		x
C18	0	0	1	0	1	1	1	0	0	0	0		0	H4	H4	yellow	yellow		x
C19	0	0	1	0	1	1	1	0	0	1	0		0	H2	H4	green	red	x	x
C20	0	0	1	0	1	1	1	0	0	0	0		0	H4	H4	yellow	yellow		x
C21	1	1	0	1	0	1	1	0	1	1	0		0	H1	H5	purple	green		x
C22	1	1	0	1	1	1	0	1	0	1	1		0	H1	H3	black	yellow		x
C23	1	1	0	1	0	1	1	0	0	1	0		0	H1	H2	black	red	x	x
C24	1	1	0	1	0	1	1	0	0	1	0		0	H1	H2	black	red	x	x
C25	1	1	0	1	0	1	1	0	0	1	0		0	H1	H2	red-purple	red	x	x
C26	1	1	0	1	0	1	1	0	0	1	0		0	H1	H2	purple	red	x	x
C27	1	1	0	1	0	1	0	0	0	1	0		0	H1	H1	red	yellow		x
C28	0	1	0	0	1	1	0	1	1	0	1		1	H3	H6	black	yellow		x
C29	0	0	1	0	1	1	1	0	0	0	0		0	H4	H4	yellow	yellow		x
C30	0	1	0	0	1	1	0	1	0	1	1	243, 404	0	H3	H11	black	yellow		x
C31	0	0	0	0	0	1	1	0	0	1	0		0	H2	H2	mottled	red	x
C32	0	0	0	0	0	1	1	0	1	1	0		0	H2	H5	mottled	red	x	x
C33	1	1	0	1	0	1	0	0	0	1	0		0	H1	H1	black	yellow		x
C34	1	1	0	1	1	1	0	1	0	1	1		0	H1	H3	red	yellow		x
C35	1	1	0	1	0	1	0	0	0	1	0		0	H1	H1	black	yellow		x
C36	1	1	0	1	0	1	1	0	0	1	0		0	H1	H2	purple	red	x	x
C38	0	0	1	0	1	1	1	0	0	0	0		0	H4	H4	yellow	yellow		x
C39	1	1	0	1	0	1	0	0	0	1	0		0	H1	H2	black	red	x	x
C40	1	1	1	1	1	1	1	0	0	1	0		0	H1	H4	purple	yellow		x
C41	0	0	1	0	1	1	1	0	0	1	0		0	H2	H4	mottled	red	x	x
C42	0	0	1	0	1	1	1	0	0	0	0		0	H4	H4	yellow	yellow		x
C43	0	1	1	0	1	1	1	1	0	0	0	440, 500	0	H4	H8	purple black	red	x	x
C45	0	1	0	0	1	1	1	1	1	0	1		0	H3	H5	purple	orange		x
C46	1	1	0	1	0	1	1	0	0	1	0		0	H1	H2	purple	red	x	x
C47	1	1	0	1	1	1	0	0	1	1	0		1	H1	H6	red	yellow		x
C48	1	1	0	1	0	1	1	0	0	1	0		0	H1	H2	red	red	x	x
C49	1	1	0	1	0	1	1	0	0	1	0		1	H1	H2	black	yellow		x
C50	0	0	0	0	0	1	0	1	0	1	0	243, 404, 486	0	H10	H11	yellow	yellow		x
C51	0	1	0	1	1	1	0	1	0	1	1	243	0	H3	H9	purple	orange		x
C52	0	1	1	0	1	1	1	1	0	0	1		0	H3	H4	purple	yellow-green		x
C53	0	1	0	0	1	1	1	1	0	1	1		1	H2	H3	red-purple	orange		x
C54	0	0	0	0	0	1	1	0	0	1	0		1	H2	H2	mottled	red	x	x
C55	0	0	1	0	1	1	1	0	1	0	0		1	H4	H6	yellow-green	yellow		x
C56	0	0	1	0	1	1	1	0	0	0	0		0	H4	H4	yellow	yellow		x
C57	0	0	0	0	0	1	1	0	0	1	0		0	H2	H2	green	yellow		x
C58	0	1	1	0	1	1	1	1	0	0	1		0	H3	H4	red	yellow		x
C60	1	1	0	1	0	1	0	0	0	1	0		0	H1	H1	purple	yellow		x
C61	0	1	0	0	1	1	1	1	0	1	1		0	H2	H3	purple-red	red	x	x
C62	0	1	0	0	1	1	1	1	0	1	1		0	H2	H3	red	red	x	x
C63	1	1	0	1	0	1	1	0	0	1	0		0	H1	H2	purple black	red	x	x
C64	1	1	0	1	0	1	1	0	0	1	0		0	H1	H2	purple red	red	x	x
C66	0	1	0	0	1	1	1	1	0	1	1		0	H2	H3	purple red	red	x	x
C67	0	0	1	0	1	1	1	0	0	1	0		0	H2	H4	mottled	red	x	x
C68	0	1	0	0	1	1	0	1	1	0	1		1	H3	H6	red	yellow		x
C69	1	1	0	1	0	1	1	0	0	1	0		0	H1	H2	purple-red	red	x	x
C70	1	1	1	1	1	1	1	0	0	1	0		0	H1	H4	purple	yellow-green		x
C71	0	1	1	0	1	1	1	1	0	0	0	440, 500	0	H4	H8	purple	yellow		x
C72	0	0	0	0	1	1	1	0	1	1	0		1	H2	H6	mottled	red	x	x
C73	0	0	1	0	1	1	1	0	0	1	0		0	H2	H4	mottled	red	x	x
C74	0	0	0	0	1	1	1	0	1	1	0		1	H2	H6	red	red	x	x
C75	0	0	1	0	1	1	1	0	0	0	0		0	H4	H4	yellow	yellow		x
C76	0	0	1	0	1	1	1	0	0	1	0		1	H2	H4	green	yellow		x
C77	0	0	0	0	0	1	1	0	0	1	0		0	H2	H2	mottled	red	x
C78	0	1	0	0	1	1	0	1	1	0	1		1	H3	H6	red	yellow		x
C79	0	0	0	0	0	1	1	0	0	1	0		0	H2	H2	mottled	red	x
C80	1	1	0	1	0	1	1	0	0	1	0		0	H1	H2	black	red	x	x
C82	0	0	0	0	0	1	1	0	0	1	0		0	H2	H2	mottled	red	x
C83	0	1	0	0	1	1	1	1	0	0	1	500	0	H3	H7	purple	orange		x
C85	0	0	1	0	1	1	1	0	0	0	0	500	0	H4	H12	yellow	yellow		x
C86	1	1	0	1	0	1	1	0	1	1	0		0	H1	H5	black	yellow		x
C87	0	0	1	0	1	1	1	0	0	0	0	500	0	H4	H12	yellow	yellow		x	Pedigree
2B19	0	1	0	0	1	1	0	1	1	0	1		1	H3	H6	purple	red		x
H9BPO75	0	0	0	0	1	1	0	1	1	0	0	243, 440	1	H6	Hi	purple	red		x	Sweet Pekeetah op.
10A	0	1	0	0	1	1	0	1	0	0	1	440	0	H3	Hi	red	yellow		x
H10AP011	0	1	0	0	1	1	0	1	0	1	1	404, 480	0	H3	Hi	purple	red		x	Sweet Pekeetah op.
H10AP072	1	1	0	1	0	1	0	1	0	1	0	440, 500	0	H1	Hi	black	red		x	Sensation x Blue gusto
H10AP085	0	1	0	0	1	1	1	1	0	1	1		0	H2	H3	purple	red	x	x	Black Splendor x Sapphire
H11AP020	0	1	0	0	1	1	0	1	0	0	1		0	H3	H3	purple	red		x	Sweet Pekeetah op.
H11AP085	0	0	0	0	1	1	0	1	1	1	0	404, 480	1	H6	Hi	red	red		x	Sweet Pekeetah op.
H11BP093	0	1	0	0	1	1	0	1	0	0	1	440	0	H3	Hi	red	red		x	Sweet Pekeetah op.
H11AP108	0	1	0	0	1	1	0	1	0	1	1	404, 480	0	H3	Hi	red	yellow		x	Sweet Pekeetah op.
30A	1	1	1	1	1	1	1	0	0	1	0		0	H1	H4	black	yellow		x
31A	0	1	1	0	1	1	1	1	0	0	0	440	0	Hi	Hi	red	yellow		x
32-NN	0	1	0	0	1	1	0	1	0	0	1	440, 500	0	H3	Hi8	red	yellow		x
33-23-85	0	1	1	0	1	1	1	1	0	0	1		0	H3	H4	purple	yellow		x
37-118	1	1	0	1	1	1	1	0	1	1	0		0	H1	Hi	red	yellow		x
43A54	0	1	0	0	1	1	0	1	0	0	1		0	H3	H3	red/yellow	yellow		x
43A60	0	1	0	0	1	1	1	1	0	1	1		0	H2	H3	black	red	x	x
549-60	1	1	0	1	0	1	1	0	1	1	0		0	H1	H5	red	yellow		x
803-97	1	1	0	1	1	1	1	0	1	1	0		0	H1	Hi	red	yellow		x
804	0	1	0	0	1	1	0	1	1	0	1		1	H3	H6	red/green	green/yellow		x
807	0	1	0	0	1	1	0	1	1	0	1		1	H3	H6	red/green	yellow		x
98-99	0	1	1	0	1	1	1	1	0	0	1		0	H3	H4	black	red		x
Commercial varieties collection (42 varieties)
Variety	MYB10F2/MYB10NR2 Allele size (bp)												MYB10F2/MYB10NR4	Haplotype (H) combination		Fruit color		(LTR_F/i/R)
	350	356	443	454	462	466	470	473	477	492	495	others	a467			Skin	Flesh	150 bp	300 bp
Angeleno	1	1	0	1	1	1	0	1	0	1	1		0	H1	H3	black	pale yellow		x
Autumn Giant	0	1	0	0	1	1	0	1	0	0	1		0	H3	H3	red	yellow		x
Black Amber	1	1	0	1	1	1	0	1	0	1	1		0	H1	H3	black	amber		x
Black Beauty	1	1	0	1	0	1	1	0	0	1	0		0	H1	H2	purple	yellow	x	x
Black Diamond	1	1	0	1	0	1	1	0	0	1	0		0	H1	H2	black	red	x	x
Black Gold	1	1	0	1	0	1	1	0	0	1	0		0	H1	H2	black	red	x	x
Black Splendor	1	1	0	1	0	1	1	0	0	1	0		0	H1	H2	black	red	x	x
Black Star	1	1	0	1	0	1	1	0	0	1	0		1	H1	H2	black	yellow		x
Canela	0	1	1	0	1	1	1	1	0	0	1		0	H3	H4	red	yellow		x
Crimson Glo	1	1	0	1	0	1	1	0	0	1	0		0	H1	H2	purple	red	x	x
Early Queen	1	1	0	1	0	1	1	0	0	1	0		1	H1	H2	purple	yellow		x
Flavorosa	1	1	0	1	0	1	1	0	0	1	0		0	H1	H2	black	red	x	x
Fortune	0	1	0	0	1	1	0	1	1	0	1		1	H3	H6	red	yellow		x
Friar	1	1	0	1	0	1	1	0	1	1	0		0	H1	H5	black	yellow		x
Gaia	0	1	0	0	1	1	1	1	1	0	1	404	0	H5	H13	red	yellow		x
Golden Globe	0	0	1	0	1	1	1	0	0	0	0		0	H4	H4	yellow	yellow		x
Golden Japan	0	0	1	1	1	1	1	0	0	1	0	243	0	H4	H9	yellow	yellow		x
Golden Kiss	0	0	1	0	1	1	1	0	0	1	0		1	H2	H4	yellow	yellow		x
John W	0	1	1	0	1	1	1	1	0	0	1		0	H3	H4	purple	yellow		x
Kelsey	0	0	1	0	1	1	1	0	1	0	0		0	H4	H5	yellow	yellow		x
Laetitia	0	1	0	0	1	1	1	1	0	0	1	500	0	H3	H7	red	yellow		x
Larry Ann	0	1	1	0	1	1	1	1	0	0	1		0	H3	H4	purple	yellow		x
Mottled-type	0	0	0	0	0	1	1	0	0	1	0		0	H2	H2	mottled	dark red	x
Owen-T	1	1	0	1	0	1	0	0	0	1	0		0	H1	H1	black/purple	yellow		x
Pioneer	0	1	1	0	1	1	1	1	0	0	0	440, 500	0	H4	H8	red	yellow		x
Primetime	1	1	0	1	0	1	1	0	0	1	0		0	H1	H2	purple	red	x	x
Red Beauty	1	1	0	1	0	1	1	0	1	1	0		0	H1	H5	red	yellow		x
Rose	0	0	1	0	1	1	1	0	1	0	0		0	H4	H5	yellow w/blush	orange		x
Royal Diamond	1	1	0	1	1	1	0	1	0	1	1		0	H1	H3	black	yellow		x
Royal Garnet	1	1	0	1	0	1	1	0	0	1	0		1	H1	H2	black	yellow		x
RR1	0	1	0	0	1	1	0	1	0	0	1		0	H3	H3	purple	yellow		x
Santa Rosa	0	1	0	0	1	1	1	1	0	1	1		1	H2	H3	red	amber		x
Sapphire	0	1	0	0	1	1	1	1	1	0	1		0	H3	H5	red	amber		x
Sensation	1	1	0	1	1	1	0	0	1	1	0		1	H1	H6	black	yellow		x
September King	0	1	0	0	1	1	0	1	0	0	1		0	H3	H3	purple	yellow		x
September Queen	1	1	0	1	1	1	0	1	0	1	1		0	H1	H3	purple	yellow		x
Showtime	0	1	0	0	1	1	1	1	1	0	1		0	H3	H5	red	amber		x
Songría 15	1	1	0	1	0	1	1	0	0	1	0		0	H1	H2	black	red	x	x
Sundew	0	0	1	0	1	1	1	0	0	0	0		0	H4	H4	yellow	yellow		x
SunGold	0	0	1	0	1	1	1	0	1	0	0		1	H4	H6	yellow	yellow		x
Sunkiss	0	0	1	0	1	1	1	0	0	0	0	500	0	H4	H12	yellow	yellow		x
TC Sun	0	0	1	0	1	1	1	0	1	0	0		0	H4	H5	yellow	yellow		x
