## Supplementary Data 2 for "An LTR retrotransposon in the promoter of a *PsMYB10.2* gene associated with the regulation of fruit flesh color in Japanese plum"

### Sheet: percent identity matrix
Percent identity (%) matrix for the 6 PsMYB10.2 sequences compared
#
	EU155161.1	PsMYB10.2-H1	PsMYB10.2-H2	PsMYB10.2-H3	PsMYB10.2-H4	PpMYB10.2
EU155161.1	100	97.12	97.94	97.94	96.3	91.07
PsMYB10.2-H1	97.12	100	98.35	98.37	95.06	91.19
PsMYB10.2-H2	97.94	98.35	100	99.18	95.88	91.96
PsMYB10.2-H3	97.94	98.37	99.18	100	95.88	92.51
PsMYB10.2-H4	96.3	95.06	95.88	95.88	100	89.73
PpMYB10.2	91.07	91.19	91.96	92.51	89.73	100
